# Discovery of CD80 and CD86 as recent activation markers on regulatory T cells by protein-RNA single-cell analysis

**DOI:** 10.1101/706275

**Authors:** Dominik Trzupek, Melanie Dunstan, Antony J. Cutler, Mercede Lee, Leila Godfrey, Dominik Aschenbrenner, Holm H. Uhlig, Linda S. Wicker, John A. Todd, Ricardo C. Ferreira

**Author notes:** Co-senior authors: Correspondence: Prof. John A. Todd:, Dr. Ricardo C. Ferreira.

## Abstract

The transcriptomic and proteomic characterisation of CD4^+^ T cells at the single-cell level has been performed traditionally by two largely exclusive types of technologies: single cell RNA-sequencing (scRNA-seq) technologies and antibody-based cytometry. Here we demonstrate that the simultaneous targeted quantification of mRNA and protein expression in single-cells provides a high-resolution map of human primary CD4^+^ T cells, and identified precise trajectories of Th1, Th17 and regulatory T-cell (Treg) differentiation in blood and tissue. Furthermore, the sensitivity provided by this massively-parallel multi-omics approach revealed novel insight into the mechanism of expression of CD80 and CD86 on the surface of activated CD4^+^ Tregs and demonstrate their potential to identify recently activated T cells in circulation. This transcriptomic and proteomic hybrid technology provides a cost-effective solution to dissect the heterogeneity of immune cell populations, including more precise and detailed descriptions of the differentiation and activation of circulating and tissue-resident cells in response to therapies and in stratification of patients.
