## Supplementary material for "Discovery of CD80 and CD86 as recent activation markers on regulatory T cells by protein-RNA single-cell analysis": Table S1

### Sheet: Table S1
Table S1. Antibodies and immunostaining panels.
	FACS/sorting Panel				AbSeq Panel
	Antibody	Fluorochrome	Clone	Manufacturer	Antibody	Clone
Pre-sorted CD4+ T-cell assay (SLE patient)	CD25	PE	2A3	BD Diosciences	CD103	Ber-ACT8
	CD127	PE-cy7	eBioRDR5*	eBioscience	CD28	CD28.2
	CD3	BV510	UCHT1	BD Biosciences	CD27	M-T271
	CD4	FITC	OKT4	BioLegend	CD197 (CCR7)	3D12
	Viability Dye	eFluor780	-	eBioscience	CD161	DX12
					CD69	FN50
					CD196 (CCR6)	11A9
					CD152 (CTLA-4)	BNI3
					CD45RO	UCHL1
					CD14	MpP9
					CD194 (CCR4)	1G1
					CD185 (CXCR5)	RF8B2
					CD25	M-A251
					CD8	RPA-T8
					CD127	HIL-7R-M21
					CD45RA	HI100
					CD19	SJ25C1
					CD10	HI10a
					CD11b (Mac-1)	M1/70
					CD11c	B-ly6
					CD13	WM15
					CD16	3G8
					CD20	2H7
					CD235a/b	GA-R2
					CD24	ML5
					CD275 (B7-H2)	2D3/B7-H2
					CD33	WM53
					CD34	581
					CD39	TU66
					CD5	UCHT2
					CD56 (NCAM-1)	NCAM16.2
					CD62L	DREG-56
					CD7	M-T701
					CD80	L307.4
					CD86	FUN1
					CD90	5E10
					ICOS (CD278)	DX29
Pre-sorted CD4+ T-cell assay (T1D patient + healthy donor)	CD25	PE	2A3	BD Diosciences	CD28	CD28.2
	CD127	PE-cy7	eBioRDR5*	eBioscience	CD27	M-T271
	CD3	BV510	UCHT1	BD Biosciences	CD197 (CCR7)	3D12
	CD4	FITC	OKT4	BioLegend	CD161	DX12
	Viability Dye	eFluor780	-	eBioscience	CD69	FN50
					CD196 (CCR6)	11A9
					CD152 (CTLA-4)	BNI3
					CD45RO	UCHL1
					CD194 (CCR4)	1G1
					CD185 (CXCR5)	RF8B2
					CD25	M-A251
					CD127	HIL-7R-M21
					CD45RA	HI100
					CD24	ML5
					CD275 (B7-H2)	2D3/B7-H2
					CD33	WM53
					CD39	TU66
					CD5	UCHT2
					CD62L	DREG-56
					CD7	M-T701
					CD80	L307.4
					CD86	FUN1
					CD90	5E10
					ICOS (CD278)	DX29
					CD38	HIT2
					PD-1 (CD279)	EH12.1
					OX40 (CD134)	ACT35
					PDL2 (CD273)	MIH18
					TNFRSF9 (CD137)	4B4-1
					TIM3 (CD366)	7D3
					CD95 (FAS)	DX2
					CD126 (IL6R)	M5
					GITR (CD357)	V27-580
					CD40L (CD154)	TRAP1
					CD49b (ITGA2)	12F1
					PDL1 (CD274)	MIH1
					CXCR3 (CD183)	1C6
					CD226	DX11
					CD1a	HI149
					CD98	UM7F8
					CD49a	SR84
					CXCR4	12G5
					B7-H4	MIH43
Sorted CD45+ immune cells (two CD patients)	CD45	FITC	HI30	BioLegend	CD28	CD28.2
	Viability Dye	eFluor780	-	eBioscience	CD27	M-T271
					CD197 (CCR7)	3D12
					CD161	DX12
					CD69	FN50
					CD196 (CCR6)	11A9
					CD152 (CTLA-4)	BNI3
					CD45RO	UCHL1
					CD194 (CCR4)	1G1
					CD185 (CXCR5)	RF8B2
					CD25	M-A251
					CD127	HIL-7R-M21
					CD45RA	HI100
					CD24	ML5
					CD275 (B7-H2)	2D3/B7-H2
					CD33	WM53
					CD39	TU66
					CD5	UCHT2
					CD62L	DREG-56
					CD7	M-T701
					CD80	L307.4
					CD86	FUN1
					CD90	5E10
					ICOS (CD278)	DX29
					CD38	HIT2
					PD-1 (CD279)	EH12.1
					OX40 (CD134)	ACT35
					PDL2 (CD273)	MIH18
					TNFRSF9 (CD137)	4B4-1
					TIM3 (CD366)	7D3
					CD95 (FAS)	DX2
					CD126 (IL6R)	M5
					GITR (CD357)	V27-580
					CD40L (CD154)	TRAP1
					CD49b (ITGA2)	12F1
					PDL1 (CD274)	MIH1
					CXCR3 (CD183)	1C6
					CD226	DX11
					CD1a	HI149
					CD98	UM7F8
					CD49a	SR84
					CXCR4	12G5
					B7-H4	MIH43
					LAG-3	T47-530
					CD117 (c-kit)	YB5.B8
					TCRgd	B1
					CR2 (CD21)	B-ly4
					FASL (CD178)	NOK-1
					CD103	Ber-ACT8
					CD14	MpP9
					CD8	RPA-T8
					CD10	HI10a
					CD11b (Mac-1)	M1/70
					CD11c	B-ly6
					CD13	WM15
					CD16	3G8
					CD20	2H7
					CD34	581
					CD56 (NCAM-1)	NCAM16.2
					CD4	SK3
					CD3	SK7
					IgD	IA6-2
					IgG	G18-145
					CD32	FLI8.26
					CD335 (NKp46)	9-E2
					CD26 (DPP4)	M-A261
					CD49d	9F10
					CD94 (KLRD1)	HP-3D9
CD80/CD86 immunophenotyping (surface stain)	CD8	APC-cy7	RPA-T8	BioLegend
	CD25	APC	2A3 + MA251	BD Biosciences
	CD45RA	BV785	HI100	BioLegend
	CD127	PE-cy7	eBioRDR5	eBioscience
	CD56	BV711	HCD56	BioLegend
	CD4	BUV395	SK3	BD Biosciences
	CD3	BUV737	SK7	BD Biosciences
	HLA-DR	AF700	L243	BioLegend
	CD14	BV421	HCD14	BioLegend
	CD80**	BV605	L307.4	BD Biosciences
	CD86**	PerCP cy5.5	BU63	BioLegend
	CTLA4**	PE	BNI3	BD Biosciences
CD80/CD86 immunophenotyping (intracellular stain)	FOXP3	PE eFluor 610	PCH101	eBioscience
	HELIOS	FITC	22F6	BioLegend
	CD80**	BV605	L307.4	BD Biosciences
	CD86**	PerCP cy5.5	BU63	BioLegend
	CTLA4**	PE	BNI3	BD Biosciences
List of fluorochrome- and oligo-conjugated (AbSeq) anti-human monoclonal antibodies used in this study. *CD127 eBioscience clone eBioRDR5 does not to block the biniding of the CD127 AbSeq antibody (clone HIL-7R-M21) used to stain the same cells. **where appropriate.
