## Supplementary material for "Discovery of CD80 and CD86 as recent activation markers on regulatory T cells by protein-RNA single-cell analysis": Table S2

### Sheet: Table S1
Table S2. Cell capture efficiency and multiplet rates
Assay	Experimental Condition	Number cells captured	Cell multiplets (%)	Filtered cells*	Total number of cells analysed (%)
Pre-sorted CD4+ T-cell assay (SLE patient)	Resting	10001	190 (1.9%)	103	9,708 (97.1%)
	In vitro stimulated	7501	78 (1.0%)	158	7,265 (96.9%)
Pre-sorted CD4+ T-cell assay (T1D patient + healthy donor)	Resting	16366	863 (5.3%)	1264	14,239 (87.0%)
	In vitro stimulated	13082	630 (4.8%)	8	12,444 (95.1%)
Sorted CD45+ immune cells (two CD patients)	Resting**	34000	1427 (4.2%)	666	31,907 (93.8%)
Summary of the cell capture efficiency and multiplet rates for the experiments performed in this study. *cells filtered out from the analysis due to missing sample tag information or low (<35) detected number of features. **Cells for the sorted CD45+ cells from blood and tissue were captured in two BD Rhapsody cartridges. SLE, systemic lupus erythematosus; T1D, type 1 diabetes.
